# A new phylogeny and phylogenetic classification for Solanaceae

**DOI:** 10.1101/2025.07.10.663745

**Authors:** Rocío Deanna, Gloria E. Barboza, Lynn Bohs, Steven Dodsworth, Edeline Gagnon, Leandro L. Giacomin, Sandra Knapp, Andrés Orejuela, Peter Poczai, Tiina Särkinen, Stacey D. Smith, Richard G. Olmstead

**Author notes:** Author for correspondence: Richard G. Olmstead.

## Abstract

Solanaceae are a globally distributed family of considerable economic importance. Recent phylogenetic work on various clades in the family has resulted in a plethora of names at various taxonomic levels. This results in a confusing set of names applied to clades at different ranks, and to the use of informal names that are often not accepted in online resources. To solve this problem, we present here a phylogenetic classification following the *PhyloCode* for the Solanaceae. Traditional taxon names previously recognized at the ranks of tribe, genus, and section were maintained when associated with clades. We base our clade definitions on a newly constructed phylogeny of the family using 10 plastid and nuclear markers with a broad sampling of 1,474 species, roughly half of the diversity of the family. We complement this marker-based analysis with a phylogenomic analysis of 110 taxa (including 97 of the 102 genera in the family) using the Angiosperms353 probe set. This pair of analyses produced highly concordant phylogenies and provides strong support for the clades included in the classification. In total, we propose and define rank-free names for 38 major clades, including 16 infrageneric taxa within the mega-diverse *Solanum*. This rank-free system intends to promote name stability as new data become available, avoiding name changes to well-known groups.
