## Supplementary table S1 for "A new phylogeny and phylogenetic classification for Solanaceae"

### Sheet: Hoja1
alia	Species	Current accepted name (June 2025)	References (if published)	Link to reference or Genbank accession
1	Benthamiella azorella		Unpublished	https://www.ncbi.nlm.nih.gov/nuccore/JF907505.1
2	Brachistus nelsonii	Witheringia nelsonii	Deanna & al. (2019)	https://doi.org/10.1002/ajb2.1242
3	Brugmansia suaveolens		Dupin & Smith (2018)	https://doi.org/10.12705/672.5
4	Brugmansia versicolor		Dupin & Smith (2018)	https://doi.org/10.12705/672.5
5	Brugmansia vulcanicola		Ng & Smith (2016)	https://doi.org/10.1111/nph.13576
6	Brunfelsia abbottii		Ng & Smith (2016)	https://doi.org/10.1111/nph.13576
7	Brunfelsia acunae		Ng & Smith (2016)	https://doi.org/10.1111/nph.13576
8	Brunfelsia australis		Ng & Smith (2016)	https://doi.org/10.1111/nph.13576
9	Brunfelsia boliviana		Ng & Smith (2016)	https://doi.org/10.1111/nph.13576
10	Brunfelsia brasiliensis		Filipowicz & al. (2012)	https://pmc.ncbi.nlm.nih.gov/articles/PMC3310195/
11	Brunfelsia burchellii		Ng & Smith (2016)	https://doi.org/10.1111/nph.13576
12	Brunfelsia cestroides		Ng & Smith (2016)	https://doi.org/10.1111/nph.13576
13	Brunfelsia chiricaspi		Ng & Smith (2016)	https://doi.org/10.1111/nph.13576
14	Brunfelsia clandestina		Ng & Smith (2016)	https://doi.org/10.1111/nph.13576
15	Brunfelsia clarensis		Ng & Smith (2016)	https://doi.org/10.1111/nph.13576
16	Brunfelsia densifolia		Ng & Smith (2016)	https://doi.org/10.1111/nph.13576
17	Brunfelsia dwyeri		Ng & Smith (2016)	https://doi.org/10.1111/nph.13576
18	Brunfelsia grandiflora		Ng & Smith (2016)	https://doi.org/10.1111/nph.13576
19	Brunfelsia guianensis		Ng & Smith (2016)	https://doi.org/10.1111/nph.13576
20	Brunfelsia imatacana		Ng & Smith (2016)	https://doi.org/10.1111/nph.13576
21	Brunfelsia jamaicensis		Ng & Smith (2016)	https://doi.org/10.1111/nph.13576
22	Brunfelsia lactea		Ng & Smith (2016)	https://doi.org/10.1111/nph.13576
23	Brunfelsia linearis		Ng & Smith (2016)	https://doi.org/10.1111/nph.13576
24	Brunfelsia macrocarpa		Ng & Smith (2016)	https://doi.org/10.1111/nph.13576
25	Brunfelsia maliformis		Ng & Smith (2016)	https://doi.org/10.1111/nph.13576
26	Brunfelsia martiana		Ng & Smith (2016)	https://doi.org/10.1111/nph.13576
27	Brunfelsia mire		Ng & Smith (2016)	https://doi.org/10.1111/nph.13576
28	Brunfelsia nitida		Ng & Smith (2016)	https://doi.org/10.1111/nph.13576
29	Brunfelsia picardae		Ng & Smith (2016)	https://doi.org/10.1111/nph.13576
30	Brunfelsia pilosa		Ng & Smith (2016)	https://doi.org/10.1111/nph.13576
31	Brunfelsia plowmaniana		Ng & Smith (2016)	https://doi.org/10.1111/nph.13576
32	Brunfelsia pluriflora		Ng & Smith (2016)	https://doi.org/10.1111/nph.13576
33	Brunfelsia portoricensis		Ng & Smith (2016)	https://doi.org/10.1111/nph.13576
34	Brunfelsia purpurea		Ng & Smith (2016)	https://doi.org/10.1111/nph.13576
35	Brunfelsia shaferi		Ng & Smith (2016)	https://doi.org/10.1111/nph.13576
36	Brunfelsia sinuata		Ng & Smith (2016)	https://doi.org/10.1111/nph.13576
37	Calibrachoa caesia		Fregonezi & al (2012)	https://doi.org/10.1111/j.1095-8339.2012.01292.x
38	Calibrachoa cordifolia		Fregonezi & al (2012)	https://doi.org/10.1111/j.1095-8339.2012.01292.x
39	Calibrachoa dusenii		Fregonezi & al (2012)	https://doi.org/10.1111/j.1095-8339.2012.01292.x
40	Calibrachoa eglandulata		Fregonezi & al (2012)	https://doi.org/10.1111/j.1095-8339.2012.01292.x
41	Calibrachoa elegans		Fregonezi & al (2012)	https://doi.org/10.1111/j.1095-8339.2012.01292.x
42	Calibrachoa ericifolia		Fregonezi & al (2012)	https://doi.org/10.1111/j.1095-8339.2012.01292.x
43	Calibrachoa excellens		Fregonezi & al (2012)	https://doi.org/10.1111/j.1095-8339.2012.01292.x
44	Calibrachoa heterophylla		Fregonezi & al (2012)	https://doi.org/10.1111/j.1095-8339.2012.01292.x
45	Calibrachoa humilis		Fregonezi & al (2012)	https://doi.org/10.1111/j.1095-8339.2012.01292.x
46	Calibrachoa irgangiana		Fregonezi & al (2012)	https://doi.org/10.1111/j.1095-8339.2012.01292.x
47	Calibrachoa linearis		Fregonezi & al (2012)	https://doi.org/10.1111/j.1095-8339.2012.01292.x
48	Calibrachoa linoides		Fregonezi & al (2012)	https://doi.org/10.1111/j.1095-8339.2012.01292.x
49	Calibrachoa longistyla		Fregonezi & al (2012)	https://doi.org/10.1111/j.1095-8339.2012.01292.x
50	Calibrachoa missionica		Fregonezi & al (2012)	https://doi.org/10.1111/j.1095-8339.2012.01292.x
51	Calibrachoa ovalifolia		Fregonezi & al (2012)	https://doi.org/10.1111/j.1095-8339.2012.01292.x
52	Calibrachoa paranensis		Fregonezi & al (2012)	https://doi.org/10.1111/j.1095-8339.2012.01292.x
53	Calibrachoa pubescens		Fregonezi & al (2012)	https://doi.org/10.1111/j.1095-8339.2012.01292.x
54	Calibrachoa sendtneriana		Fregonezi & al (2012)	https://doi.org/10.1111/j.1095-8339.2012.01292.x
55	Calibrachoa serrulata		Fregonezi & al (2012)	https://doi.org/10.1111/j.1095-8339.2012.01292.x
56	Calibrachoa spathulata		Fregonezi & al (2012)	https://doi.org/10.1111/j.1095-8339.2012.01292.x
57	Calliphysalis carpenteri		Deanna & al. (2019)	https://doi.org/10.1002/ajb2.1242
58	Capsicophysalis potosina		Zamora-Tavares & al. (2016)	https://doi.org/10.1016/j.ympev.2016.03.032
59	Capsicum caatingae		Carrizo García & al. (2016)	https://doi.org/10.1093/aob/mcw079
60	Capsicum caballeroi		Carrizo García & al. (2016)	https://doi.org/10.1093/aob/mcw079
61	Capsicum dimorphum		Carrizo García & al. (2016)	https://doi.org/10.1093/aob/mcw079
62	Capsicum eshbaughii		Carrizo García & al. (2016)	https://doi.org/10.1093/aob/mcw079
63	Capsicum friburgense		Carrizo García & al. (2016)	https://doi.org/10.1093/aob/mcw079
64	Capsicum hookerianum		Carrizo García & al. (2016)	https://doi.org/10.1093/aob/mcw079
65	Capsicum longidentatum		Carrizo García & al. (2016)	https://doi.org/10.1093/aob/mcw079
66	Capsicum longifolium		Carrizo García & al. (2016)	https://doi.org/10.1093/aob/mcw079
67	Capsicum mirabile		Carrizo García & al. (2016)	https://doi.org/10.1093/aob/mcw079
68	Capsicum neei		Carrizo García & al. (2016)	https://doi.org/10.1093/aob/mcw079
69	Capsicum parvifolium		Carrizo García & al. (2016)	https://doi.org/10.1093/aob/mcw079
70	Capsicum piuranum		Carrizo García & al. (2016)	https://doi.org/10.1093/aob/mcw079
71	Cestrum auriculatum		Unpublished	https://www.ncbi.nlm.nih.gov/nuccore/OQ391644.1
72	Cestrum brevifolium		Unpublished	https://www.ncbi.nlm.nih.gov/nuccore/MG882565.1
73	Cestrum citrifolium		Unpublished	https://www.ncbi.nlm.nih.gov/nuccore/MK412120.1
74	Cestrum conglomeratum		Unpublished	https://www.ncbi.nlm.nih.gov/nuccore/MG882566.1
75	Cestrum daphnoides		Ng & Smith (2016)	https://doi.org/10.1111/nph.13576
76	Cestrum euanthes		Unpublished	https://www.ncbi.nlm.nih.gov/nuccore/MG882568.1
77	Cestrum humboldtii		Unpublished	https://www.ncbi.nlm.nih.gov/nuccore/MG882570.1
78	Cestrum laevigatum		Unpublished	https://www.ncbi.nlm.nih.gov/nuccore/MG882571.1
79	Cestrum longiflorum		Unpublished	https://www.ncbi.nlm.nih.gov/nuccore/MG875362.1
80	Cestrum newellii		Unpublished	https://www.ncbi.nlm.nih.gov/nuccore/MG882574.1
81	Cestrum parqui		Unpublished	https://www.ncbi.nlm.nih.gov/nuccore/MG882576.1
82	Cestrum reflexum		Unpublished	https://www.ncbi.nlm.nih.gov/nuccore/MG882578.1
83	Cestrum scandens		Papadopoulou & al. (2014)	https://doi.org/10.1111/1755-0998.12256
84	Cestrum undulatum		Unpublished	https://www.ncbi.nlm.nih.gov/nuccore/MG875378.1
85	Chamaesaracha arida		Deanna & al. (2019)	https://doi.org/10.1002/ajb2.1242
86	Chamaesaracha coniodes		Deanna & al. (2019)	https://doi.org/10.1002/ajb2.1242
87	Chamaesaracha crenata		Deanna & al. (2019)	https://doi.org/10.1002/ajb2.1242
88	Chamaesaracha pallida		Deanna & al. (2019)	https://doi.org/10.1002/ajb2.1242
89	Chamaesaracha rzedowskiana		Deanna & al. (2019)	https://doi.org/10.1002/ajb2.1242
90	Chamaesaracha villosa		Deanna & al. (2019)	https://doi.org/10.1002/ajb2.1242
91	Cuatresia colombiana		Deanna & al. (2019)	https://doi.org/10.1002/ajb2.1242
92	Cuatresia cuneata		Deanna & al. (2019)	https://doi.org/10.1002/ajb2.1242
93	Cuatresia cuspidata		Deanna & al. (2019)	https://doi.org/10.1002/ajb2.1242
94	Cuatresia fosteriana		Deanna & al. (2019)	https://doi.org/10.1002/ajb2.1242
95	Cuatresia garciae		Deanna & al. (2019)	https://doi.org/10.1002/ajb2.1242
96	Cuatresia harlingiana		Deanna & al. (2019)	https://doi.org/10.1002/ajb2.1242
97	Cuatresia plowmanii		Deanna & al. (2019)	https://doi.org/10.1002/ajb2.1242
98	Cuatresia trianae		Deanna & al. (2019)	https://doi.org/10.1002/ajb2.1242
99	Darcyanthus spruceanus		Deanna & al. (2019)	https://doi.org/10.1002/ajb2.1242
100	Datura arenicola		Dupin & Smith (2018)	https://doi.org/10.12705/672.5
101	Datura kymatocarpa		Dupin & Smith (2018)	https://doi.org/10.12705/672.5
102	Datura lanosa		Dupin & Smith (2018)	https://doi.org/10.12705/672.5
103	Datura reburra		Dupin & Smith (2018)	https://doi.org/10.12705/672.5
104	Datura wrightii		Dupin & Smith (2018)	https://doi.org/10.12705/672.5
105	Deprea abra-patriciae		Deanna & al. (2019)	https://doi.org/10.1002/ajb2.1242
106	Deprea altomayoensis		Deanna & al. (2019)	https://doi.org/10.1002/ajb2.1242
107	Deprea andersonii		Deanna & al. (2019)	https://doi.org/10.1002/ajb2.1242
108	Deprea auccana		Deanna & al. (2019)	https://doi.org/10.1002/ajb2.1242
109	Deprea bongaraensis		Deanna & al. (2019)	https://doi.org/10.1002/ajb2.1242
110	Deprea chotanae		Deanna & al. (2019)	https://doi.org/10.1002/ajb2.1242
111	Deprea cuyacensis		Deanna & al. (2019)	https://doi.org/10.1002/ajb2.1242
112	Deprea cyanocarpa		Deanna & al. (2019)	https://doi.org/10.1002/ajb2.1242
113	Deprea darcyana		Deanna & al. (2019)	https://doi.org/10.1002/ajb2.1242
114	Deprea ecuatoriana		Deanna & al. (2019)	https://doi.org/10.1002/ajb2.1242
115	Deprea glabra		Deanna & al. (2019)	https://doi.org/10.1002/ajb2.1242
116	Deprea harlingiana		Deanna & al. (2019)	https://doi.org/10.1002/ajb2.1242
117	Deprea longipedunculata		Deanna & al. (2019)	https://doi.org/10.1002/ajb2.1242
118	Deprea lutea		Deanna & al. (2019)	https://doi.org/10.1002/ajb2.1242
119	Deprea macasiana		Deanna & al. (2019)	https://doi.org/10.1002/ajb2.1242
120	Deprea maculatifolia		Deanna & al. (2019)	https://doi.org/10.1002/ajb2.1242
121	Deprea micrantha		Deanna & al. (2019)	https://doi.org/10.1002/ajb2.1242
122	Deprea nieva		Deanna & al. (2019)	https://doi.org/10.1002/ajb2.1242
123	Deprea nubicola		Deanna & al. (2019)	https://doi.org/10.1002/ajb2.1242
124	Deprea parviflora		Deanna & al. (2019)	https://doi.org/10.1002/ajb2.1242
125	Deprea pauciflora		Deanna & al. (2019)	https://doi.org/10.1002/ajb2.1242
126	Deprea pecaensis		Deanna & al. (2019)	https://doi.org/10.1002/ajb2.1242
127	Deprea pedrazae		Deanna & al. (2019)	https://doi.org/10.1002/ajb2.1242
128	Deprea physalidicalyx		Deanna & al. (2019)	https://doi.org/10.1002/ajb2.1242
129	Deprea pilosa		Deanna & al. (2019)	https://doi.org/10.1002/ajb2.1242
130	Deprea pomacochaensis		Deanna & al. (2019)	https://doi.org/10.1002/ajb2.1242
131	Deprea psilophyta		Deanna & al. (2019)	https://doi.org/10.1002/ajb2.1242
132	Deprea pumila		Deanna & al. (2019)	https://doi.org/10.1002/ajb2.1242
133	Deprea purpureocarpa		Deanna & al. (2019)	https://doi.org/10.1002/ajb2.1242
134	Deprea sachapapa		Deanna & al. (2019)	https://doi.org/10.1002/ajb2.1242
135	Deprea sagasteguii		Deanna & al. (2019)	https://doi.org/10.1002/ajb2.1242
136	Deprea sapalachensis		Deanna & al. (2019)	https://doi.org/10.1002/ajb2.1242
137	Deprea sawyeriana		Deanna & al. (2019)	https://doi.org/10.1002/ajb2.1242
138	Deprea steyermarkii		Deanna & al. (2019)	https://doi.org/10.1002/ajb2.1242
139	Deprea subtriflora		Deanna & al. (2019)	https://doi.org/10.1002/ajb2.1242
140	Deprea sylvarum		Deanna & al. (2019)	https://doi.org/10.1002/ajb2.1242
141	Deprea teresitae		Deanna & al. (2019)	https://doi.org/10.1002/ajb2.1242
142	Deprea toledoana		Deanna & al. (2019)	https://doi.org/10.1002/ajb2.1242
143	Deprea vasquezii		Deanna & al. (2019)	https://doi.org/10.1002/ajb2.1242
144	Deprea zakii		Deanna & al. (2019)	https://doi.org/10.1002/ajb2.1242
145	Deprea zamorae		Deanna & al. (2019)	https://doi.org/10.1002/ajb2.1242
146	Dyssochroma atlanticum		Orejuela & al (2017)	https://doi.org/10.12705/662.6
147	Dyssochroma longipes		Orejuela & al (2017)	https://doi.org/10.12705/662.6
148	Dyssochroma sp nov 1		Orejuela & al (2017)	https://doi.org/10.12705/662.6
149	Dyssochroma viridiflorum		Orejuela & al (2017)	https://doi.org/10.12705/662.6
150	Ectozoma pavonii		Orejuela & al (2017)	https://doi.org/10.12705/662.6
151	Exodeconus flavus		Ng & Smith (2016)	https://doi.org/10.1111/nph.13576
152	Exodeconus maritimus		Orejuela (2021)	https://era.ed.ac.uk/handle/1842/38301
153	Exodeconus prostratus		Orejuela (2021)	https://era.ed.ac.uk/handle/1842/38301
154	Fabiana densa		Alaria & al. (2022)	https://pmc.ncbi.nlm.nih.gov/articles/PMC9033757/
155	Fabiana denudata		Alaria & al. (2022)	https://pmc.ncbi.nlm.nih.gov/articles/PMC9033757/
156	Fabiana peckii		Alaria & al. (2022)	https://pmc.ncbi.nlm.nih.gov/articles/PMC9033757/
157	Hawkesiophyton ochraceum		Orejuela & al (2017)	https://doi.org/10.12705/662.6
158	Hawkesiophyton panamense		Orejuela & al (2017)	https://doi.org/10.12705/662.6
159	Hawkesiophyton sp nov 3		Orejuela & al (2017)	https://doi.org/10.12705/662.6
160	Hawkesiophyton sp nov 4		Orejuela & al (2017)	https://doi.org/10.12705/662.6
161	Hawkesiophyton ulei		Orejuela & al (2017)	https://doi.org/10.12705/662.6
162	Hyoscyamus bornmuelleri		Hajrasouliha & al. (2014)	https://www.innspub.net/wp-content/uploads/2023/02/JBES-V5-No1-p647-654.pdf
163	Hyoscyamus insanus		Hajrasouliha & al. (2014)	https://www.innspub.net/wp-content/uploads/2023/02/JBES-V5-No1-p647-654.pdf
164	Hyoscyamus kurdicus		Hajrasouliha & al. (2014)	https://www.innspub.net/wp-content/uploads/2023/02/JBES-V5-No1-p647-654.pdf
165	Hyoscyamus leucanthera		Hajrasouliha & al. (2014)	https://www.innspub.net/wp-content/uploads/2023/02/JBES-V5-No1-p647-654.pdf
166	Hyoscyamus malekianus		Hajrasouliha & al. (2014)	https://www.innspub.net/wp-content/uploads/2023/02/JBES-V5-No1-p647-654.pdf
167	Hyoscyamus nutans		Hajrasouliha & al. (2014)	https://www.innspub.net/wp-content/uploads/2023/02/JBES-V5-No1-p647-654.pdf
168	Hyoscyamus orthocarpus		Hajrasouliha & al. (2014)	https://www.innspub.net/wp-content/uploads/2023/02/JBES-V5-No1-p647-654.pdf
169	Hyoscyamus pojarkovae		Hajrasouliha & al. (2014)	https://www.innspub.net/wp-content/uploads/2023/02/JBES-V5-No1-p647-654.pdf
170	Hyoscyamus reticulatus		Hajrasouliha & al. (2014)	https://www.innspub.net/wp-content/uploads/2023/02/JBES-V5-No1-p647-654.pdf
171	Hyoscyamus rosularis		Hajrasouliha & al. (2014)	https://www.innspub.net/wp-content/uploads/2023/02/JBES-V5-No1-p647-654.pdf
172	Hyoscyamus senecionis		Hajrasouliha & al. (2014)	https://www.innspub.net/wp-content/uploads/2023/02/JBES-V5-No1-p647-654.pdf
173	Hyoscyamus squarrosus		Hajrasouliha & al. (2014)	https://www.innspub.net/wp-content/uploads/2023/02/JBES-V5-No1-p647-654.pdf
174	Hyoscyamus tenuicaulis		Hajrasouliha & al. (2014)	https://www.innspub.net/wp-content/uploads/2023/02/JBES-V5-No1-p647-654.pdf
175	Iochroma albianthum		Deanna & al. (2019)	https://doi.org/10.1002/ajb2.1242
176	Iochroma amicorum		Deanna & al. (2019)	https://doi.org/10.1002/ajb2.1242
177	Iochroma arborescens		Deanna & al. (2019)	https://doi.org/10.1002/ajb2.1242
178	Iochroma ayabacense		Deanna & al. (2019)	https://doi.org/10.1002/ajb2.1242
179	Iochroma barbozae		Deanna & al. (2019)	https://doi.org/10.1002/ajb2.1242
180	Iochroma baumii		Deanna & al. (2019)	https://doi.org/10.1002/ajb2.1242
181	Iochroma piuranum		Deanna & al. (2019)	https://doi.org/10.1002/ajb2.1242
182	Iochroma tingoanum		Deanna & al. (2019)	https://doi.org/10.1002/ajb2.1242
183	Iochroma tupayachianum		Deanna & al. (2019)	https://doi.org/10.1002/ajb2.1242
184	Jaborosa bergii		Moré & al. (2015)	https://onlinelibrary.wiley.com/doi/abs/10.12705/643.8
185	Jaborosa cabrerae		Moré & al. (2015)	https://onlinelibrary.wiley.com/doi/abs/10.12705/643.8
186	Jaborosa caulescens		Moré & al. (2015)	https://onlinelibrary.wiley.com/doi/abs/10.12705/643.8
187	Jaborosa chubutensis		Moré & al. (2015)	https://onlinelibrary.wiley.com/doi/abs/10.12705/643.8
188	Jaborosa kurtzii		Moré & al. (2015)	https://onlinelibrary.wiley.com/doi/abs/10.12705/643.8
189	Jaborosa laciniata		Moré & al. (2015)	https://onlinelibrary.wiley.com/doi/abs/10.12705/643.8
190	Jaborosa lanigera		Moré & al. (2015)	https://onlinelibrary.wiley.com/doi/abs/10.12705/643.8
191	Jaborosa leucotricha		Moré & al. (2015)	https://onlinelibrary.wiley.com/doi/abs/10.12705/643.8
192	Jaborosa magellanica		Moré & al. (2015)	https://onlinelibrary.wiley.com/doi/abs/10.12705/643.8
193	Jaborosa odonelliana		Moré & al. (2015)	https://onlinelibrary.wiley.com/doi/abs/10.12705/643.8
194	Jaborosa oxipetala		Moré & al. (2015)	https://onlinelibrary.wiley.com/doi/abs/10.12705/643.8
195	Jaborosa parviflora		Moré & al. (2015)	https://onlinelibrary.wiley.com/doi/abs/10.12705/643.8
196	Jaborosa reflexa		Moré & al. (2015)	https://onlinelibrary.wiley.com/doi/abs/10.12705/643.8
197	Jaborosa rotacea		Moré & al. (2015)	https://onlinelibrary.wiley.com/doi/abs/10.12705/643.8
198	Jaborosa runcinata		Moré & al. (2015)	https://onlinelibrary.wiley.com/doi/abs/10.12705/643.8
199	Jaltomata guillermo-guerrae		Mione & al. (2011)	https://doi.org/10.1600/036364411X553243
200	Jaltomata hunzikeri		Mione & al. (2011)	https://doi.org/10.1600/036364411X553243
201	Jaltomata sanchez-vegae		Mione & al. (2011)	https://doi.org/10.1600/036364411X553243
202	Juanulloa ferruginea		Orejuela & al (2017)	https://doi.org/10.12705/662.6
203	Juanulloa membranacea		Orejuela & al (2017)	https://doi.org/10.12705/662.6
204	Juanulloa parasitica		Orejuela & al (2017)	https://doi.org/10.12705/662.6
205	Juanulloa speciosa glabra		Orejuela & al (2017)	https://doi.org/10.12705/662.6
206	Juanulloa speciosa speciosa		Orejuela & al (2017)	https://doi.org/10.12705/662.6
207	Juanulloa verrucosa		Orejuela & al (2017)	https://doi.org/10.12705/662.6
208	Lycianthes cladotrichota		Orejuela (2021)	https://era.ed.ac.uk/handle/1842/383011
209	Lycianthes oliveriana		Orejuela (2021)	https://era.ed.ac.uk/handle/1842/38301
210	Lycianthes pauciflora		Unpublished	https://www.ncbi.nlm.nih.gov/nuccore/MH766970.1
211	Lycianthes pilifera		Unpublished	https://www.ncbi.nlm.nih.gov/nuccore/110555438
212	Lycianthes rantonnetii		Carrizo García & al. (2020)	https://link.springer.com/article/10.1007/s00606-020-01712-5
213	Lycium amarum		Xie & al. (2016)	https://doi.org/10.1111/njb.01071
214	Lycium bridgesii		Orejuela (2021)	https://era.ed.ac.uk/handle/1842/38301
215	Lycium cylindricum		Unpublished	https://www.ncbi.nlm.nih.gov/nuccore/MT924139.1
216	Lycium humile		Stiefkens & al. (2020)	https://doi.org/10.1002/tax.12205
217	Lycium intricatum		Xie & al. (2016)	https://doi.org/10.1111/njb.01071
218	Lycium leiospermum		Xie & al. (2016)	https://doi.org/10.1111/njb.01071
219	Lycium mascarenense		Xie & al. (2016)	https://doi.org/10.1111/njb.01071
220	Lycium qingshuiheense		Xie & al. (2016)	https://doi.org/10.1111/njb.01071
221	Markea antioquiensis		Orejuela & al (2017)	https://doi.org/10.12705/662.6
222	Markea coccinea		Orejuela & al (2017)	https://doi.org/10.12705/662.6
223	Markea epifita	Doselia epifita	Orejuela & al (2017)	https://doi.org/10.12705/662.6
224	Markea formicarum		Orejuela & al (2017)	https://doi.org/10.12705/662.6
225	Markea fosbergii		Orejuela & al (2017)	https://doi.org/10.12705/662.6
226	Markea harlingiana		Orejuela & al (2017)	https://doi.org/10.12705/662.6
227	Markea huilensis	Doselia huilensis	Orejuela & al (2017)	https://doi.org/10.12705/662.6
228	Markea hunzikeri		Orejuela & al (2017)	https://doi.org/10.12705/662.6
229	Markea lopezii	Doselia lopezii	Orejuela & al (2017)	https://doi.org/10.12705/662.6
230	Markea pilosa		Orejuela & al (2017)	https://doi.org/10.12705/662.6
231	Markea plowmanii		Orejuela & al (2017)	https://doi.org/10.12705/662.6
232	Markea purpurea		Orejuela & al (2017)	https://doi.org/10.12705/662.6
233	Markea sessiliflora		Orejuela & al (2017)	https://doi.org/10.12705/662.6
234	Markea sp nov 2		Orejuela & al (2017)	https://doi.org/10.12705/662.6
235	Markea sp nov 4		Orejuela & al (2017)	https://doi.org/10.12705/662.6
236	Markea spruceana		Orejuela & al (2017)	https://doi.org/10.12705/662.6
237	Markea sturmii		Orejuela & al (2017)	https://doi.org/10.12705/662.6
238	Markea vasquezii		Orejuela & al (2017)	https://doi.org/10.12705/662.6
239	Melananthus fasciculatus		Orejuela (2021)	https://era.ed.ac.uk/handle/1842/38301
240	Merinthopodium vogelii		Orejuela & al (2017)	https://doi.org/10.12705/662.6
241	Nicotiana attenuata		Ng & Smith (2016)	https://doi.org/10.1111/nph.13576
242	Nicotiana benthamiana		Unpublished	https://www.ncbi.nlm.nih.gov/nuccore/LC739379.1
243	Nicotiana fragrans		Chase & al. (2003)	https://doi.org/10.1093/aob/mcg087
244	Nicotiana mutabilis		Ng & Smith (2016)	https://doi.org/10.1111/nph.13576
245	Nicotiana setchellii		Chase & al. (2003)	https://doi.org/10.1093/aob/mcg087
246	Nierembergia frutescens		Hu & Saedler (2007)	https://doi.org/10.1093/molbev/msm177
247	Nierembergia riograndensis		Mäder & Freitas (2019)	https://doi.org/10.1016/j.ympev.2019.106614
248	Nolana arenicola		Dillon & al. (2007)	https://doi.org/10.2307/25065900
249	Nolana gracillima		Dillon & al. (2009)	https://doi.org/10.1111/j.1759-6831.2009.00040.xx
250	Nolana ivaniana		Tu & al. (2008)	https://doi.org/10.1016/j.ympev.2008.07.018
251	Nolana lachimbensis		Dillon & al. (2007)	https://doi.org/10.2307/25065900
252	Nolana pallidula		Dillon & al. (2009)	https://doi.org/10.1111/j.1759-6831.2009.00040.xx
253	Nothocestrum breviflorum		Deanna & al. (2019)	https://doi.org/10.1002/ajb2.1242
254	Nothocestrum peltatum		Deanna & al. (2019)	https://doi.org/10.1002/ajb2.1242
255	Petunia bajeensis		Ng & Smith (2016)	https://doi.org/10.1111/nph.13576
256	Petunia inflata		Alaria & al. (2022)	https://pmc.ncbi.nlm.nih.gov/articles/PMC9033757/
257	Petunia interior		Ng & Smith (2016)	https://doi.org/10.1111/nph.13576
258	Petunia occidentalis		Ng & Smith (2016)	https://doi.org/10.1111/nph.13576
259	Petunia patagonica	Fabiana australis	Fregonezi & al (2012)	https://doi.org/10.1111/j.1095-8339.2012.01292.x
260	Petunia riograndensis		Ng & Smith (2016)	https://doi.org/10.1111/nph.13576
261	Physaliastrum echinatum		Deanna & al. (2019)	https://doi.org/10.1002/ajb2.1242
262	Physaliastrum heterophyllum		Deanna & al. (2019)	https://doi.org/10.1002/ajb2.1242
263	Physalis aequata		Deanna & al. (2019)	https://doi.org/10.1002/ajb2.1242
264	Physalis campechiana		Deanna & al. (2019)	https://doi.org/10.1002/ajb2.1242
265	Physalis chenopodifolia		Deanna & al. (2019)	https://doi.org/10.1002/ajb2.1242
266	Physalis divaricata		Deanna & al. (2019)	https://doi.org/10.1002/ajb2.1242
267	Physalis fendleri		Deanna & al. (2019)	https://doi.org/10.1002/ajb2.1242
268	Physalis glabra		Deanna & al. (2019)	https://doi.org/10.1002/ajb2.1242
269	Physalis gracilis		Deanna & al. (2019)	https://doi.org/10.1002/ajb2.1242
270	Physalis hintonii		Deanna & al. (2019)	https://doi.org/10.1002/ajb2.1242
271	Physalis ixocarpa		Deanna & al. (2019)	https://doi.org/10.1002/ajb2.1242
272	Physalis lanceifolia		Deanna & al. (2019)	https://doi.org/10.1002/ajb2.1242
273	Physalis neomexicana		Deanna & al. (2019)	https://doi.org/10.1002/ajb2.1242
274	Physalis orizabae		Deanna & al. (2019)	https://doi.org/10.1002/ajb2.1242
275	Physalis purpurea		Deanna & al. (2019)	https://doi.org/10.1002/ajb2.1242
276	Physalis solanacea		Deanna & al. (2019)	https://doi.org/10.1002/ajb2.1242
277	Physalis victoriana		Deanna & al. (2019)	https://doi.org/10.1002/ajb2.1242
278	Rahowardiana globifera		Orejuela & al (2017)	https://doi.org/10.12705/662.6
279	Reyesia chilensis		Unpublished	https://www.ncbi.nlm.nih.gov/nuccore/1188410174
280	Salpichroa amoena		Ibañez & al. (2019)	https://doi.org/10.1016/j.ympev.2018.11.020
281	Salpichroa dependens		Ibañez & al. (2019)	https://doi.org/10.1016/j.ympev.2018.11.020
282	Salpichroa didierana		Ibañez & al. (2019)	https://doi.org/10.1016/j.ympev.2018.11.020
283	Salpichroa diffusa		Ibañez & al. (2019)	https://doi.org/10.1016/j.ympev.2018.11.020
284	Salpichroa gayi		Ibañez & al. (2019)	https://doi.org/10.1016/j.ympev.2018.11.020
285	Salpichroa glandulosa		Ibañez & al. (2019)	https://doi.org/10.1016/j.ympev.2018.11.020
286	Salpichroa hirsuta		Ibañez & al. (2019)	https://doi.org/10.1016/j.ympev.2018.11.020
287	Salpichroa lehmannii		Ibañez & al. (2019)	https://doi.org/10.1016/j.ympev.2018.11.020
288	Salpichroa leucantha		Ibañez & al. (2019)	https://doi.org/10.1016/j.ympev.2018.11.020
289	Salpichroa micrantha		Ibañez & al. (2019)	https://doi.org/10.1016/j.ympev.2018.11.020
290	Salpichroa microphylla		Ibañez & al. (2019)	https://doi.org/10.1016/j.ympev.2018.11.020
291	Salpichroa proboscidea		Ibañez & al. (2019)	https://doi.org/10.1016/j.ympev.2018.11.020
292	Salpichroa ramosissima		Ibañez & al. (2019)	https://doi.org/10.1016/j.ympev.2018.11.020
293	Salpichroa salpoensis		Ibañez & al. (2019)	https://doi.org/10.1016/j.ympev.2018.11.020
294	Salpichroa scandens		Ibañez & al. (2019)	https://doi.org/10.1016/j.ympev.2018.11.020
295	Salpichroa tenuiflora		Ibañez & al. (2019)	https://doi.org/10.1016/j.ympev.2018.11.020
296	Salpichroa tristis		Ibañez & al. (2019)	https://doi.org/10.1016/j.ympev.2018.11.020
297	Salpichroa weberbauerii		Ibañez & al. (2019)	https://doi.org/10.1016/j.ympev.2018.11.020
298	Salpichroa weddellii		Ibañez & al. (2019)	https://doi.org/10.1016/j.ympev.2018.11.020
299	Salpichroa weigendii		Ibañez & al. (2019)	https://doi.org/10.1016/j.ympev.2018.11.020
300	Salpiglossis erecta		Montero-Castro & al. (2006)	https://doi.org/10.1600/036364406779695979
301	Salpiglossis spinescens		Ng & Smith (2016)	https://doi.org/10.1111/nph.13576
302	Saracha andina		Deanna & al. (2019)	https://doi.org/10.1002/ajb2.1242
303	Schizanthus litoralis var humilis		Lavandero & al. (2021)	https://doi.org/10.1600/036364421X16231782047541
304	Schraderanthus viscosus		Orejuela & al (2017)	https://doi.org/10.12705/662.6
305	Schultesianthus coriaceus		Orejuela & al (2017)	https://doi.org/10.12705/662.6
306	Schultesianthus crosbianus		Orejuela & al (2017)	https://doi.org/10.12705/662.6
307	Schultesianthus dudleyi		Orejuela & al (2017)	https://doi.org/10.12705/662.6
308	Schultesianthus odoriferus		Orejuela & al (2017)	https://doi.org/10.12705/662.6
309	Schultesianthus sp nov 4		Orejuela & al (2017)	https://doi.org/10.12705/662.6
310	Schultesianthus sp nov 5		Orejuela & al (2017)	https://doi.org/10.12705/662.6
311	Schultesianthus suaveolens		Orejuela & al (2017)	https://doi.org/10.12705/662.6
312	Schultesianthus uniflorus		Orejuela & al (2017)	https://doi.org/10.12705/662.6
313	Schwenckia americana		Unpublished	https://www.ncbi.nlm.nih.gov/nuccore/JQ589236.1
314	Sclerophylax arnottii		Chiarini & al. (2022)	https://doi.org/10.1002/tax.12796
315	Solandra boliviana		Orejuela (2021)	https://era.ed.ac.uk/handle/1842/38301
316	Solandra guttata		Ng & Smith (2016)	https://doi.org/10.1111/nph.13576
317	Solandra longiflora		Ng & Smith (2016)	https://doi.org/10.1111/nph.13576
318	Solandra maxima		Ng & Smith (2016)	https://doi.org/10.1111/nph.13576
319	Solandra paraensis		Orejuela (2021)	https://era.ed.ac.uk/handle/1842/38301
320	Solanum africanum		Gagnon & al. (2022)	https://doi.org/10.1002/ajb2.1827
321	Solanum agnewiorum		Aubriot & al. (2018)	https://doi.org/10.1002/ajb2.1133
322	Solanum aldabrense		Aubriot & al. (2016)	https://doi.org/10.1111/boj.12412
323	Solanum aloysiifolium		Särkinen & al. (2015)	https://doi.org/10.12705/645.5
324	Solanum alpinum		Särkinen & al. (2015)	https://doi.org/10.12705/645.5
325	Solanum alternatopinnatum		Stern & al. (2018)	https://doi.org/10.1002/tax.605018
326	Solanum amotapense		Bohs (2007)	https://doi.org/10.2307/25065901
327	Solanum anfractum		Aubriot & al. (2016)	https://doi.org/10.1111/boj.12412
328	Solanum angustifidum		Gagnon & al. (2022)	https://doi.org/10.1002/ajb2.1827
329	Solanum anomalostemon		Särkinen & al. (2015)	https://doi.org/10.12705/645.5
330	Solanum anomalum		Aubriot & al. (2016)	https://doi.org/10.1111/boj.12412
331	Solanum argenteum		Gagnon & al. (2022)	https://doi.org/10.1002/ajb2.1827
332	Solanum aridum		Stern & al. (2018)	https://doi.org/10.1002/tax.605018
333	Solanum armentalis		Stern & Bohs (2012)	https://pmc.ncbi.nlm.nih.gov/articles/PMC3254250/
334	Solanum athenae		Aubriot & al. (2016)	https://doi.org/10.1111/boj.12412
335	Solanum aureitomentosum		Aubriot & al. (2018)	https://doi.org/10.1002/ajb2.1133
336	Solanum barbisetum		Aubriot & al. (2016)	https://doi.org/10.1111/boj.12412
337	Solanum baretiae		Tepe & al. (2016)	https://doi.org/10.12705/652.4
338	Solanum boliviense		Gagnon & al. (2022)	https://doi.org/10.1002/ajb2.1827
339	Solanum borgmannii		Aubriot & al. (2016)	https://doi.org/10.1111/boj.12412
340	Solanum bradei		Gagnon & al. (2022)	https://doi.org/10.1002/ajb2.1827
341	Solanum burchellii		Vorontsova & al. (2013)	https://doi.org/10.1111/boj.12053
342	Solanum calidum		Bohs (2007)	https://doi.org/10.2307/25065901
343	Solanum campechiense		Aubriot & al. (2016)	https://doi.org/10.1111/boj.12412
344	Solanum camranhense		Aubriot & al. (2016)	https://doi.org/10.1111/boj.12412
345	Solanum canense		Tepe & al. (2016)	https://doi.org/10.12705/652.4
346	Solanum catombelense		Aubriot & al. (2016)	https://doi.org/10.1111/boj.12412
347	Solanum celsum		Gagnon & al. (2022)	https://doi.org/10.1002/ajb2.1827
348	Solanum chenopodioides		Särkinen & al. (2015)	https://doi.org/10.12705/645.5
349	Solanum chimborazense		Gagnon & al. (2022)	https://doi.org/10.1002/ajb2.1827
350	Solanum clivorum		Gagnon & al. (2022)	https://doi.org/10.1002/ajb2.1827
351	Solanum coagulans		Aubriot & al. (2016)	https://doi.org/10.1111/boj.12412
352	Solanum cochabambense		Gagnon & al. (2022)	https://doi.org/10.1002/ajb2.1827
353	Solanum cochoae		Gagnon & al. (2022)	https://doi.org/10.1002/ajb2.1827
354	Solanum commersonii		Yan & al (2022)	https://doi.org/10.1111/jse.12898
355	Solanum complectens		Tepe & al. (2016)	https://doi.org/10.12705/652.4
356	Solanum conglobatum		Stern & Bohs (2012)	https://pmc.ncbi.nlm.nih.gov/articles/PMC3254250/
357	Solanum cordatum		Vorontsova & al. (2013)	https://doi.org/10.1111/boj.12053
358	Solanum corymbiflorum		Bohs (2007)	https://doi.org/10.2307/25065901
359	Solanum corymbosum		Särkinen & al. (2015)	https://doi.org/10.12705/645.5
360	Solanum crassinervium		Gagnon & al. (2022)	https://doi.org/10.1002/ajb2.1827
361	Solanum croatii		Aubriot & al. (2016)	https://doi.org/10.1111/boj.12412
362	Solanum cyanocarphium		Aubriot & al. (2016)	https://doi.org/10.1111/boj.12412
363	Solanum dalibardiforme		Gagnon & al. (2022)	https://doi.org/10.1002/ajb2.1827
364	Solanum dallmannianum		Aubriot & al. (2016)	https://doi.org/10.1111/boj.12412
365	Solanum dammerianum		Aubriot & al. (2016)	https://doi.org/10.1111/boj.12412
366	Solanum decorum		Stern & al. (2018)	https://doi.org/10.1002/tax.605018
367	Solanum deflexicarpum		Aubriot & al. (2016)	https://doi.org/10.1111/boj.12412
368	Solanum dennekense		Aubriot & al. (2016)	https://doi.org/10.1111/boj.12412
369	Solanum denseaculeatum		Aubriot & al. (2016)	https://doi.org/10.1111/boj.12412
370	Solanum dimidiatum		Wahlert & al. (2014)	https://doi.org/10.1600/036364414X682599
371	Solanum dimorphandrum		Gagnon & al. (2022)	https://doi.org/10.1002/ajb2.1827
372	Solanum diversifolium		Bohs (2007)	https://doi.org/10.2307/25065901
373	Solanum dolichorhachis		Tepe & al. (2011)	https://doi.org/10.3732/ajb.1000516
374	Solanum douglasii		Särkinen & al. (2015)	https://doi.org/10.12705/645.5
375	Solanum dunalianum		Aubriot & al. (2016)	https://doi.org/10.1111/boj.12412
376	Solanum echegarayi		Särkinen & al. (2015)	https://doi.org/10.12705/645.5
377	Solanum emulans		Gagnon & al. (2022)	https://doi.org/10.1002/ajb2.1827
378	Solanum endoadenium		Gagnon & al. (2022)	https://doi.org/10.1002/ajb2.1827
379	Solanum ensifolium		Stern & al. (2018)	https://doi.org/10.1002/tax.605018
380	Solanum erianthum		Gagnon & al. (2022)	https://doi.org/10.1002/ajb2.1827
381	Solanum erythracanthum		Aubriot & al. (2016)	https://doi.org/10.1111/boj.12412
382	Solanum euacanthum		Wahlert & al. (2014)	https://doi.org/10.1600/036364414X682599
383	Solanum evolvuloides		Stern & Bohs (2012)	https://pmc.ncbi.nlm.nih.gov/articles/PMC3254250/
384	Solanum expedunculatum		Aubriot & al. (2016)	https://doi.org/10.1111/boj.12412
385	Solanum flagelliferum	Solanum erythracanthum	Vorontsova & al. (2013)	https://doi.org/10.1111/boj.12053
386	Solanum forskalii		Gagnon & al. (2022)	https://doi.org/10.1002/ajb2.1827
387	Solanum fragile		Särkinen & al. (2015)	https://doi.org/10.12705/645.5
388	Solanum fructo-tecto	Solanum tectum	Stern & al. (2010)	https://doi.org/10.1600/036364410X539934
389	Solanum furcatum		Särkinen & al. (2015)	https://doi.org/10.12705/645.5
390	Solanum gilioides		Gagnon & al. (2022)	https://doi.org/10.1002/ajb2.1827
391	Solanum glandulosipilosum		Särkinen & al. (2015)	https://doi.org/10.12705/645.5
392	Solanum gonocladum		Särkinen & al. (2015)	https://doi.org/10.12705/645.5
393	Solanum graciliflorum		Aubriot & al. (2016)	https://doi.org/10.1111/boj.12412
394	Solanum grandidentatum		Särkinen & al. (2015)	https://doi.org/10.12705/645.5
395	Solanum granuloso-leprosum		Stern & Bohs (2012)	https://pmc.ncbi.nlm.nih.gov/articles/PMC3254250/
396	Solanum graveolens		Tepe & al. (2016)	https://doi.org/10.12705/652.4
397	Solanum hastatilobum	Solanum echegarayi	Särkinen & al. (2015)	https://doi.org/10.12705/645.5
398	Solanum hastifolium		Aubriot & al. (2016)	https://doi.org/10.1111/boj.12412
399	Solanum heteracanthum		Aubriot & al. (2016)	https://doi.org/10.1111/boj.12412
400	Solanum hirtellum		Stern & Bohs (2012)	https://pmc.ncbi.nlm.nih.gov/articles/PMC3254250/
401	Solanum hirtulum		Särkinen & al. (2015)	https://doi.org/10.12705/645.5
402	Solanum homalospermum		Wahlert & al. (2014)	https://doi.org/10.1600/036364414X682599
403	Solanum houstonii		Aubriot & al. (2016)	https://doi.org/10.1111/boj.12412
404	Solanum hovei		Aubriot & al. (2016)	https://doi.org/10.1111/boj.12412
405	Solanum huayavillense		Särkinen & al. (2015)	https://doi.org/10.12705/645.5
406	Solanum iltisii		Tovar & al. (2021)	https://doi.org/10.1016/j.ympev.2021.107195
407	Solanum inaequiradians		Aubriot & al. (2016)	https://doi.org/10.1111/boj.12412
408	Solanum insanum		Aubriot & al. (2016)	https://doi.org/10.1111/boj.12412
409	Solanum interius		Särkinen & al. (2015)	https://doi.org/10.12705/645.5
410	Solanum involucratum		Aubriot & al. (2016)	https://doi.org/10.1111/boj.12412
411	Solanum jubae		Vorontsova & al. (2013)	https://doi.org/10.1111/boj.12053
412	Solanum lanzae		Aubriot & al. (2018)	https://doi.org/10.1002/ajb2.1133
413	Solanum leptacanthum		Aubriot & al. (2016)	https://doi.org/10.1111/boj.12412
414	Solanum leucopogon		Stern & Bohs (2016)	https://doi.org/10.1600/036364416X690589
415	Solanum lignescens		Stern & Bohs (2012)	https://pmc.ncbi.nlm.nih.gov/articles/PMC3254250/
416	Solanum limoncochaense		Tepe & al. (2011)	https://doi.org/10.3732/ajb.1000516
417	Solanum loxophyllum		Tepe & al. (2011)	https://doi.org/10.3732/ajb.1000516
418	Solanum malindiense		Aubriot & al. (2016)	https://doi.org/10.1111/boj.12412
419	Solanum manabiense		Stern & Bohs (2012)	https://pmc.ncbi.nlm.nih.gov/articles/PMC3254250/
420	Solanum mariae		Gagnon & al. (2022)	https://doi.org/10.1002/ajb2.1827
421	Solanum mauense		Aubriot & al. (2016)	https://doi.org/10.1111/boj.12412
422	Solanum melastomoides		Vorontsova & al. (2013)	https://doi.org/10.1111/boj.12053
423	Solanum mentiens		Shapcott & al. (2015)	https://doi.org/10.1371/journal.pone.0122164
424	Solanum metrobotryon		Stern & al. (2011)	https://doi.org/10.1002/tax.605018
425	Solanum missimense		Aubriot & al. (2016)	https://doi.org/10.1111/boj.12412
426	Solanum morellifolium		Levin & al. (2006)	https://doi.org/10.3732/ajb.93.1.157
427	Solanum multiflorum		Aubriot & al. (2016)	https://doi.org/10.1111/boj.12412
428	Solanum nienkui		Aubriot & al. (2016)	https://doi.org/10.1111/boj.12412
429	Solanum nigrescens		Särkinen & al. (2015)	https://doi.org/10.12705/645.5
430	Solanum nitidibaccatum		Särkinen & al. (2015)	https://doi.org/10.12705/645.5
431	Solanum oligandrum		Aubriot & al. (2016)	https://doi.org/10.1111/boj.12412
432	Solanum olympicum		Gagnon & al. (2022)	https://doi.org/10.1002/ajb2.1827
433	Solanum oxycoccoides		Tepe & al. (2016)	https://doi.org/10.12705/652.4
434	Solanum pachyandrum		Gagnon & al. (2022)	https://doi.org/10.1002/ajb2.1827
435	Solanum pacificum		Tepe & al. (2011)	https://doi.org/10.3732/ajb.1000516
436	Solanum papuanum		Aubriot & al. (2016)	https://doi.org/10.1111/boj.12412
437	Solanum parvifolium		Shapcott & al. (2015)	https://doi.org/10.1371/journal.pone.0122164
438	Solanum peikuoense		Aubriot & al. (2016)	https://doi.org/10.1111/boj.12412
439	Solanum pentaphyllum		Tepe & al. (2011)	https://doi.org/10.3732/ajb.1000516
440	Solanum perplexum		Wahlert & al. (2014)	https://doi.org/10.1600/036364414X682599
441	Solanum phoxocarpum		Aubriot & al. (2016)	https://doi.org/10.1111/boj.12412
442	Solanum piluliferum		Stern & Bohs (2016)	https://doi.org/10.1600/036364416X690589
443	Solanum pinnatum		Tepe & al. (2016)	https://doi.org/10.12705/652.4
444	Solanum pittosporifolium		Gagnon & al. (2022)	https://doi.org/10.1002/ajb2.1827
445	Solanum platacanthum		Vorontsova & al. (2013)	https://doi.org/10.1111/boj.12053
446	Solanum poka		Aubriot & al. (2016)	https://doi.org/10.1111/boj.12412
447	Solanum polhillii		Aubriot & al. (2016)	https://doi.org/10.1111/boj.12412
448	Solanum polyacanthon	Solanum polyacanthos	Strickland-Constable & al. (2010)	https://doi.org/10.1002/tax.591020
449	Solanum polygamum		Gagnon & al. (2022)	https://doi.org/10.1002/ajb2.1827
450	Solanum praetermissum		Aubriot & al. (2016)	https://doi.org/10.1111/boj.12412
451	Solanum probolospermum		Särkinen & al. (2015)	https://doi.org/10.12705/645.5
452	Solanum procumbens		Aubriot & al. (2016)	https://doi.org/10.1111/boj.12412
453	Solanum pseudosaponaceum		Aubriot & al. (2016)	https://doi.org/10.1111/boj.12412
454	Solanum pubescens		Aubriot & al. (2016)	https://doi.org/10.1111/boj.12412
455	Solanum pugiunculiferum		Aubriot & al. (2016)	https://doi.org/10.1111/boj.12412
456	Solanum pumilum		Wahlert & al. (2014)	https://doi.org/10.1600/036364414X682599
457	Solanum pusillum		Gagnon & al. (2022)	https://doi.org/10.1002/ajb2.1827
458	Solanum putii		Aubriot & al. (2016)	https://doi.org/10.1111/boj.12412
459	Solanum pyracanthum	Solanum pyracanthos	Aubriot & al. (2016)	https://doi.org/10.1111/boj.12412
460	Solanum radicans		Särkinen & al. (2015)	https://doi.org/10.12705/645.5
461	Solanum reineckii		Wahlert & al. (2014)	https://doi.org/10.1600/036364414X682599
462	Solanum renschii	Solanum tettense	Hu & Saedler (2007)	https://doi.org/10.1093/molbev/msm177
463	Solanum richardii		Aubriot & al. (2016)	https://doi.org/10.1111/boj.12412
464	Solanum rigidum		Aubriot & al. (2018)	https://doi.org/10.1002/ajb2.1133
465	Solanum rivicola		Aubriot & al. (2016)	https://doi.org/10.1111/boj.12412
466	Solanum ruvu		Vorontsova & al. (2013)	https://doi.org/10.1111/boj.12053
467	Solanum sakhanii	Solanum cyanocarphium	Aubriot & al. (2016)	https://doi.org/10.1111/boj.12412
468	Solanum salamancae		Särkinen & al. (2015)	https://doi.org/10.12705/645.5
469	Solanum salicifolium		Särkinen & al. (2015)	https://doi.org/10.12705/645.5
470	Solanum sanchez-vegae		Gagnon & al. (2022)	https://doi.org/10.1002/ajb2.1827
471	Solanum sanctae-marthae		Tepe & al. (2016)	https://doi.org/10.12705/652.4
472	Solanum sarrachoides		Gagnon & al. (2022)	https://doi.org/10.1002/ajb2.1827
473	Solanum schefferi		Aubriot & al. (2016)	https://doi.org/10.1111/boj.12412
474	Solanum schliebenii		Aubriot & al. (2016)	https://doi.org/10.1111/boj.12412
475	Solanum schumannianum		Aubriot & al. (2016)	https://doi.org/10.1111/boj.12412
476	Solanum scuticum		Aubriot & al. (2016)	https://doi.org/10.1111/boj.12412
477	Solanum seaforthianum		Särkinen & al. (2015)	https://doi.org/10.12705/645.5
478	Solanum setaceum		Aubriot & al. (2016)	https://doi.org/10.1111/boj.12412
479	Solanum sinuatiexcisum		Särkinen & al. (2015)	https://doi.org/10.12705/645.5
480	Solanum sinuatirecurvum		Särkinen & al. (2015)	https://doi.org/10.12705/645.5
481	Solanum sodiroi		Tepe & al. (2016)	https://doi.org/10.12705/652.4
482	Solanum somalense		Vorontsova & al. (2013)	https://doi.org/10.1111/boj.12053
483	Solanum spirale		Gagnon & al. (2022)	https://doi.org/10.1002/ajb2.1827
484	Solanum splendens		Gagnon & al. (2022)	https://doi.org/10.1002/ajb2.1827
485	Solanum stipitatostellatum		Aubriot & al. (2016)	https://doi.org/10.1111/boj.12412
486	Solanum suaveolens		Tepe & al. (2016)	https://doi.org/10.12705/652.4
487	Solanum subumbellatum		Stern & al. (2018)	https://doi.org/10.1002/tax.605018
488	Solanum swartzianum		Lima & al. (2018)	https://doi.org/10.1590/1678-4685-GMB-2017-0282
489	Solanum sycophanta		Cadavid & al. (2022)	https://link.springer.com/article/10.1007/s13562-022-00773-6
490	Solanum tarderemotum		Särkinen & al. (2015)	https://doi.org/10.12705/645.5
491	Solanum tettense		Vorontsova & al. (2013)	https://doi.org/10.1111/boj.12053
492	Solanum thomsonii		Aubriot & al. (2016)	https://doi.org/10.1111/boj.12412
493	Solanum torvoideum		Aubriot & al. (2016)	https://doi.org/10.1111/boj.12412
494	Solanum trichostylum		Aubriot & al. (2016)	https://doi.org/10.1111/boj.12412
495	Solanum trifolium		Tepe & al. (2011)	https://doi.org/10.3732/ajb.1000516
496	Solanum trilobatum		Aubriot & al. (2016)	https://doi.org/10.1111/boj.12412
497	Solanum trizygum		Tepe & Bohs (2010)	https://doi.org/10.1002/tax.593006
498	Solanum turraeifolium	Solanum discolor	Aubriot & al. (2016)	https://doi.org/10.1111/boj.12412
499	Solanum umalilaense		Särkinen & al. (2015)	https://doi.org/10.12705/645.5
500	Solanum umbellatum		Unpublished	https://www.ncbi.nlm.nih.gov/nuccore/OP711222.1
501	Solanum umtuma		Aubriot & al. (2016)	https://doi.org/10.1111/boj.12412
502	Solanum undatum	Solanum insanum	Vorontsova & al. (2013)	https://doi.org/10.1111/boj.12053
503	Solanum usambarense		Aubriot & al. (2018)	https://doi.org/10.1002/ajb2.1133
504	Solanum usaramense		Aubriot & al. (2016)	https://doi.org/10.1111/boj.12412
505	Solanum vaillantii		Stern & al. (2011)	https://doi.org/10.1002/tax.605018
506	Solanum velutissimum		Tovar & al. (2021)	https://doi.org/10.1016/j.ympev.2021.107195
507	Solanum virginianum		Aubriot & al. (2016)	https://doi.org/10.1111/boj.12412
508	Solanum viride	[as Solanum uporo]	Messeder & al. (2024)	https://doi.org/10.1111/nph.19849
509	Solanum volubile		Stern & Bohs (2016)	https://doi.org/10.1600/036364416X690589
510	Solanum wacketii		Stern & al. (2018)	https://doi.org/10.1002/tax.605018
511	Solanum weddellii		Särkinen & al. (2015)	https://doi.org/10.12705/645.5
512	Solanum wightii		Aubriot & al. (2016)	https://doi.org/10.1111/boj.12412
513	Solanum woodburyi		Unpublished	https://www.ncbi.nlm.nih.gov/nuccore/MK381237.1
514	Solanum zanzibarense		Aubriot & al. (2016)	https://doi.org/10.1111/boj.12412
515	Trianaea nobilis		Orejuela & al (2017)	https://doi.org/10.12705/662.6
516	Trianaea sp nov 2		Orejuela & al (2017)	https://doi.org/10.12705/662.6
517	Trianaea sp nov 3		Orejuela & al (2017)	https://doi.org/10.12705/662.6
518	Trianaea sp nov 4		Orejuela & al (2017)	https://doi.org/10.12705/662.6
519	Trompettia cardenasiana		Dupin & Smith (2018)	https://doi.org/10.12705/672.7
520	Tubocapsicum anomalum		Deanna & al. (2019)	https://doi.org/10.1002/ajb2.1242
521	Tzeltalia esenbeckii		Deanna & al. (2019)	https://doi.org/10.1002/ajb2.1242
522	Withania adpressa		Deanna & al. (2019)	https://doi.org/10.1002/ajb2.1242
523	Withania aristata		Deanna & al. (2019)	https://doi.org/10.1002/ajb2.1242
524	Withania riebeckii		Deanna & al. (2019)	https://doi.org/10.1002/ajb2.1242
525	Witheringia asterotricha		Deanna & al. (2019)	https://doi.org/10.1002/ajb2.1242
526	Witheringia coccoloboides		Deanna & al. (2019)	https://doi.org/10.1002/ajb2.1242
527	Witheringia correana		Deanna & al. (2019)	https://doi.org/10.1002/ajb2.1242
528	Witheringia killipiana		Deanna & al. (2019)	https://doi.org/10.1002/ajb2.1242
529	Witheringia maculata		Deanna & al. (2019)	https://doi.org/10.1002/ajb2.1242
530	Witheringia mexicana		Deanna & al. (2019)	https://doi.org/10.1002/ajb2.1242
531	Witheringia mortonii		Deanna & al. (2019)	https://doi.org/10.1002/ajb2.1242
532	Witheringia stellata		Deanna & al. (2019)	https://doi.org/10.1002/ajb2.1242
