## Supplementary table S3 for "A new phylogeny and phylogenetic classification for Solanaceae"

### Sheet: Voucher table
Idem	Genera	Species	Collector	Collector number	Acronym	Accession code (if not paftol data)	Link to NCBI Sequence Read Archive
1	Alkekengi	Alkekengi officinarum Moench	RBGE Living collections	20021095	RBGE Living Collections
2	Anisodus	Anisodus luridus Link	Chungtien, Lijiang & Dali Expedition	227	E
3	Anthocersis	Anthocercis littorea Labill.	H. Stace (12/1/98)	s.n.	K
4	Anthotroche	Anthotroche pannosa Endl.	Haegi	1131	NT
5	Archiphysalis	Archiphysalis chamaesarachoides (Makino) Kuang	Makino	s.n.	CORD
6	Athenaea	Athenaea velutina (Sendtn.) D'Arcy	Stehmann, J.R.	6350	BHCB
7	Atropa	Atropa bella-donna L.	NA	NA	NA	SRR118431	https://www.ebi.ac.uk/ena/browser/view/SRR118431
8	Atropanthe	Atropanthe sinensis (Hemsl.) Pascher	RU Solanaceae	944750119	Nijmegen living Solanaceae collection, Experimental Garden Radboud University
9	Benthamiella	Benthamiella patagonica Speg.	Barboza, G. et al.	3713	CORD
10	Bouchetia	Bouchetia anomala (Miers) Britton & Rusby	Chiapella et al.	1455	CORD
11	Browallia	Browallia abbreviata Benth.	Knapp, S.	10612	BM
12	Brugmansia	Brugmansia suaveolens (Willd.) Sweet	NA	NA	NA	SRR17272088	https://www.ebi.ac.uk/ena/browser/view/SRR17272088
13	Brunfelsia	Brunfelsia brasiliensis (Spreng.) L.B.Sm. & Downs	Stehmann, J.R.	6346	BHCB
14	Calibrachoa	Calibrachoa ovalifolia (Miers) Stehmann & Semir	NA	NA	Na	SRR15175037	https://www.ebi.ac.uk/ena/browser/view/SRR15175037
15	Capsicophysalis	Capsicophysalis potosina (B.L.Rob. & Greenm.) Averett & M.Martínez	No data (Mexico)	112274	IEB
16	Capsicum	Capsicum lycianthoides Bitter	Deanna	143	CORD
17	Cataracta	Cataracta microphysa (A.Gray) Zamora-Tav., O.Vargas & M.Martínez	No data (Mexico)	s.n.	No data
18	Cestrum	Cestrum auriculatum L'Hér.	Knapp,	S.10573	BM
19	Chamaesaracha	Chamaesaracha coniodes (Dunal) B.D.Jacks.	No data (Mexico)	239777	IEB
20	Chamaesaracha	Chamaesaracha rzedowskiana Hunz.	López Ch.	546	MEXU
21	Coeloneurum	Coeloneurum ferrugineum (Spreng.) Urb.	Santiago-Valentin, E.	93-201	UPR
22	Crenidium	Crenidium spinescens Haegi	Haegi	2000	BM
23	Cuatresia	Cuatresia plowmanii Hunz.	Trujillo, E.	3453	HUAZ
24	Cyphantera	Cyphanthera tasmanica Miers	Chase, M.W.	2315	K
25	Datura	Datura stramonium L.	NA	NA	NA	SRR12300933	https://www.ebi.ac.uk/ena/browser/view/SRR12300933
26	Deprea	Deprea parviflora (N.W.Sawyer & S.Leiva) S.Leiva	Särkinen, T. et al	4540	BM
27	Discopodium	Discopodium penninervium Hochst.	Carvalho	3672	BM
28	Duckeodrendon	Duckeodendron cestroides Kuhlm.	E. Ribéiro	1189	K
29	Dunalia	Dunalia obovata (Ruiz & Pav.) Dammer	Särkinen, T. et al	4845	BM
30	Dyssochroma	Dyssochroma viridiflorum Miers	Barboza, G. & M.T. Cosa	2524	CORD
31	Eriolarynx	Eriolarynx lorentzii (Dammer) Hunz.	Barboza, G.	1967	CORD
32	Espadaea	Espadaea amoena A.Rich.	Santiago-Valentin, E.	96-22	UPR
33	Exodeconus	Exodeconus prostratus (L'Hér.) Raf.	Knapp, S.	10641	BM
34	Fabiana	Fabiana australis Alaria	Barboza, G. et al	3704	CORD
35	Fabiana	Fabiana densa J.Rémy	Wood, J.R.I.	21349	K
36	Goetzea	Goetzea elegans Wydler	Olmstead , R.G.	92-220	WTU
37	Grammosolen	Grammosolen dixonii Haegi	Van der Werden, G.	s.n.	BM
38	Hawkesiophyton	Hawkesiophyton ulei (Dammer) Hunz.	Gonzalez M. F.	1065	COL	ERR7619049	https://www.ebi.ac.uk/ena/browser/view/ERR7619049
39	Henoonia	Henoonia myrtifolia Griseb.	Santiago-Valentin, E.	96-15	WTU
40	Heteranthia	Heteranthia decipiens Nees & Mart.	Cardoso, D.	1644	BHCB
41	Hunzikeria	Hunzikeria texana (Torr.) D'Arcy	NA	NA	NA	SRR15175027	https://www.ebi.ac.uk/ena/browser/view/SRR15175027
42	Hyoscyamus	Hyoscyamus albus L.	Lawalree	22333	E
43	Iochroma	Iochroma cyaneum (Lindl.) M.L.Green	NA	NA	NA	SRR16775749	https://trace.ncbi.nlm.nih.gov/Traces/?view=run_browser&acc=SRR16775749&display=metadata
44	Ipomoeae	Ipomoea purpurea (L.) Roth	NA	NA	NA		https://treeoflife.kew.org/specimen-viewer/18385
45	Jaborosa	Jaborosa volkmannii (Phil.) Reiche	Barboza, G. et al	3778	CORD
46	Jaltomata	Jaltomata bicolor (Ruiz & Pav.) Mione	Gonzales, P.	2880	E
47	Juanulloa	Juanulloa mexicana (Schltdl.) Miers	Martinez, N.	2685	MO
48	Latua	Latua pubiflora (Griseb.) Baill.	Universidad de Chile, RBG Edinburgh Expedition to Southern Chile	165	E
49	Leptoglossis	Leptoglossis schwenckioides Benth.	Knapp, S. et al.	10549	BM
50	Leucophysalis	Leucophysalis nana (A.Gray) Averett	NA	NA	NA	SRR18909628	https://trace.ncbi.nlm.nih.gov/Traces/?view=run_browser&acc=SRR18909628&display=metadata
51	Lycianthes	Lycianthes lycioides (L.) Hassl.	Särkinen, T.	4531	BM
52	Lycianthes	Lycianthes lysimachoides (Wall.) Bitter	Botanical Expedition to West Nepal	19969685300	E
53	Lycium	Lycium barbarum L.	Soltis and Miles	2911		SRR18909608	https://www.ebi.ac.uk/ena/browser/view/SRR18909608
54	Mandragora	Mandragora turcomanica Mizg.	Akhani	s.n.	BM
55	Doselia	Doselia lopezii (Hunz.) A.Orejuela & Särkinen	Orejuela, A.	169	COL
56	Markea	Markea purpurea A.Orejuela & C.I.Orozco	Vélez, J.M. & A. Orejuela	4122	MEDEL
57	Merinthopodium	Merinthopodium neuranthum Donn.Sm.	Vargas, L.D.	3494	MO
58	Metternichia	Metternichia princeps Mik.	Costa, J.	445	BHCB
59	Nectouxia	Nectouxia formosa Kunth	Chiarini, F.	s.n.	CORD
60	Nicandra	Nicandra physalodes (L.) Gaertn.	Knapp, S.	10615	BM
61	Nicotiana	Nicotiana excelsior J.M.Black	NA	NA	NA	ERR7618277	https://www.ebi.ac.uk/ena/browser/view/ERR7618277
62	Nierembergia	Nierembergia calycina Hook.	Cocucci, A.	5457	CORD
63	Nolana	Nolana platyphylla (I.M.Johnst.) I.M.Johnst.	Särkinen, T. et al.	4093	BM
64	Nothocestrum	Nothocestrum latifolium A.Gray	John, St.	26769	K
65	Oryctes	Oryctes nevadensis S.Watson	Kennedy, P. B.	2034	E
66	Pantacantha	Pantacantha ameghinoi Speg.	Barboza, G. et al.	3775	CORD
67	Petunia	Petunia inflata R.E.Fr.	Chase, M.W.	2368	K
68	Physaliastrum	Physaliastrum heterophyllum (Hemsl.) Migo	Knapp, S.	10135	BM
69	Physalis	Physalis melanocystis (B.L.Rob.) Bitter	IB46 No data (Mexico)	147619	No data
70	Physalis	Physalis peruviana L.	Knapp, S.	10609	BM
71	Physochlaina	Physochlaina orientalis G.Don	Atha, D.E., Khutsishvili, M., Siukaev, T., Borris, R. & Abdaladze, O.	4311	K
72	Plowmania	Plowmania nyctaginoides (Standl.) Hunz. & Subils	Christenhusz, M.J.M	5355	K
73	Poortmannia	Poortmania speciosa Drake	Orejuela, A.	186	MEDEL
74	Protoschwenckia	Protoschwenkia mandonii Soler.	Nee, M. et al.	51790	COL
75	Przewalskia	Przewalskia tangutica Maxim.	Ho, T.N. et al.	1564	BM
76	Quincula	Quincula lobata (Torr.) Raf.	No data (Mexico)	202065	BM
77	Reyesia	Reyesia chilensis Clos	Baines et al.	27	COL
78	Salpichroa	Salpichroa microloba S.Keel	Gonzales, P. et al.	2879	E
79	Salpiglossis	Salpiglossis sinuata Ruiz & Pav.	Gardner et al.	83	E
80	Saracha	Saracha punctata Ruiz & Pav.	Knapp, S. et al	10389	E
81	Schizanthus	Schizanthus grahamii Gillies	Knapp, S. et al	10516	BM
82	Schraderanthus	Schraderanthus viscosus (Schrad.) Averett	No data (Mexico)	199689	BM
83	Schultesianthus	Schultesianthus coriaceus (Kuntze) Hunz.	Orejuela, A. et al.	245	IEB
84	Schwenckia	Schwenckia americana L.	RU Solanaceae	A44750278	JBB
85	Sclerophylax	Sclerophylax spinescens Miers	Barboza, G.	4327	Nijmegen living Solanaceae collection, Experimental Garden Radboud University
86	Scopolia	Scopolia carniolica Jacq. var. carniolica	RBGE Living collections	19642567	CORD
87	Sessea	Sessea stipulata Ruiz & Pav.	Knapp, S. et al.	10429	RBGE Living Collections
88	Solandra	Solandra longiflora Tussac	Orejuela, A.	183	BM
89	Solanum	Solanum anomalostemon S.Knapp & M.Nee	Knapp, S.	10364	COL
90	Solanum	Solanum clivorum S.Knapp	Särkinen, T. et al.	4662	E
91	Solanum	Solanum cochoae G.J.Anderson & Bernardello	Gonzales, P.	2868	BM
92	Solanum	Solanum dimorphandrum S.Knapp	Orejuela, A.	229	E
93	Solanum	Solanum laciniatum Aiton	S. Knapp	s.n.	COL
94	Solanum	Solanum pachyandrum Bitter	Särkinen, T. et al.	4546	Living collection
95	Solanum	Solanum paposanum Phil.	Särkinen, T.	4091	BM
96	Solanum	Solanum trisectum Dunal	RU Solanaceae	974750147	BM
97	Solanum	Solanum valdiviense Dunal	Barboza, G. et al.	3772	Nijmegen living Solanaceae collection, Experimental Garden Radboud University
98	Duboisia	Duboisia sp.	Symon, D. E.	8141	K	ERR7619065	https://www.ebi.ac.uk/ena/browser/view/ERR7619065
99	Streptosolen	Streptosolen jamesonii (Benth.) Miers	Särkinen, T.	4533	CORD
100	Symonanthus	Symonanthus bancroftii (F.Muell.) Haegi	Clarkson, J.J.	26	BM
101	Trianaea	Trianaea nobilis Planch. & Linden	Vélez, J.M. & A. Orejuela	4092	BM
102	Trompettia	Trompettia cardenasiana (Hunz.) J.Dupin	Barboza & Carrizo	3643	CORD
103	Trozelia	Trozelia umbellata (Ruiz & Pav.) Raf.	Särkinen, T. et al	4663	BM
104	Tsoala	Tsoala tubiflora Bosser & D'Arcy	Res. Nat.	2918	P
105	Tubocapsicum	Tubocapsicum anomalum (Franch. & Sav.) Makino	RU Solanaceae	924750206	Nijmegen living Solanaceae collection, Experimental Garden Radboud University
106	Tzeltalia	Tzeltalia amphitricha (Bitter) E.Estrada & M.Martínez	Zamora Tavares	274	IBUG or IEB
107	Vassobia	Vassobia breviflora (Sendtn.) Hunz.	Chase, M.W.	25821	K	SRR18909665	https://trace.ncbi.nlm.nih.gov/Traces/?view=run_browser&acc=SRR18909665&display=metadata
108	Vestia	Vestia foetida (Ruiz & Pav.) Hoffmanns.	Darwin Chilean Initiative	1523	E
109	Withania	Withania somnifera (L.) Dunal	Boulos & Cope	17771	E
110	Witheringia	Witheringia nelsonii (Fernald) Hunz.	Peña, M. et al.	945	BM
111	Witheringia	Witheringia solanacea L'Hér.	Särkinen, T. et al	4020	BM
