## Supplementary table S4 for "A new phylogeny and phylogenetic classification for Solanaceae"

### Sheet: hybpiper_stats1
Name	NumReads	ReadsMapped	PctOnTarget	GenesMapped	GenesWithContigs	GenesWithSeqs	GenesAt25pct	GenesAt50pct	GenesAt75pct	GenesAt150pct	ParalogWarningsLong	ParalogWarningsDepth	GenesWithoutStitchedContigs	GenesWithStitchedContigs	GenesWithStitchedContigsSkipped	GenesWithChimeraWarning	TotalBasesRecovered
Alkekengi_officinarum	3029396	104171	3.4	319	237	235	201	138	73	0	0	4	101	134	0	0	114597
Anisodus_luridus	3117915	248832	8	334	295	291	265	187	120	0	5	21	109	182	0	0	152310
Anthocercis_littorea	4822800	99337	2.1	327	266	264	222	150	80	0	9	14	122	142	0	0	123159
Anthotroche_pannosa	1313574	11269	0.9	202	117	114	66	30	11	0	1	1	83	31	0	0	32115
Archiphysalis_chamaesarachoides	1302687	18641	1.4	316	201	200	137	57	15	0	0	1	103	97	0	0	64158
Athenaea_velutina	2477014	18653	0.8	260	185	183	146	85	45	0	0	1	100	83	0	0	78321
Atropanthe_sinensis	2100584	169543	8.1	338	287	285	248	175	113	0	7	13	124	161	0	0	144465
Benthamiella_patagonica	3029428	39876	1.3	295	163	162	133	75	38	0	1	1	94	68	0	0	73839
Bouchetia_anomala	3449406	106808	3.1	326	273	273	228	167	99	0	0	0	131	142	0	0	132261
Witheringia_nelsonii	3855142	111724	2.9	321	230	230	189	124	72	0	1	1	108	122	0	0	105657
Browallia_abbreviata	1851363	18811	1	267	196	194	155	98	52	0	4	4	113	81	0	0	86202
Brunfelsia_brasiliensis	6522186	110106	1.7	323	250	246	210	149	76	0	1	2	121	125	0	0	121647
Capsicophysalis_potosina	3002042	38671	1.3	317	224	224	170	99	49	0	1	1	121	103	0	0	89469
Capsicum_lycianthoides	2763472	115257	4.2	344	324	324	308	252	170	0	6	13	113	211	0	0	186756
Cestrum_auriculatum	3723922	33024	0.9	281	142	138	101	63	31	0	1	1	89	49	0	0	57516
Chamaesaracha_coniodes	2982988	91990	3.1	323	251	249	210	140	77	0	1	2	113	136	0	0	115968
Chamaesaracha_rzedowskiana	4084261	119556	2.9	342	321	320	305	247	161	0	1	11	102	218	0	0	183243
Coeloneurum_ferrugineum	2183141	196848	9	333	296	292	256	181	105	0	3	6	138	154	0	0	145800
Crenidium_spinescens	2537833	121374	4.8	344	328	325	298	243	151	0	13	24	94	231	0	0	173154
Cuatresia_plowmanii	3980529	61219	1.5	316	199	197	165	97	46	0	0	0	101	96	0	0	85296
Cyphanthera_tasmanica	3354087	80369	2.4	318	232	225	194	132	61	0	5	10	108	117	0	0	103320
Deprea_parviflora	2579918	63690	2.5	321	229	227	187	120	68	0	4	7	127	100	0	0	103830
Discopodium_penninervium	2615994	47418	1.8	315	210	209	168	99	42	0	2	3	91	118	0	0	86205
Doselia_lopezii	1143674	100439	8.8	214	110	110	69	30	17	0	0	0	100	10	0	0	36069
Duckeodendron_cestroides	3511998	104429	3	322	269	267	219	158	93	0	5	10	119	148	0	0	127008
Dunalia_obovata	2986353	112135	3.8	323	246	245	214	140	84	0	3	5	115	130	0	0	117750
Dyssochroma_viridiflorum	3419167	81446	2.4	329	236	232	197	134	78	0	0	0	108	124	0	0	111156
Eriolarynx_lorentzii	4222054	158252	3.7	334	273	271	242	170	109	0	1	4	122	149	0	0	140124
Espadaea_amoena	2208106	192623	8.7	331	282	281	251	176	103	0	5	7	114	167	0	0	138534
Exodeconus_prostratus	5471911	111348	2	328	270	264	228	158	89	0	1	1	116	148	0	0	129192
Fabiana_densa	2692446	96321	3.6	320	266	264	223	160	85	0	2	3	124	140	0	0	127767
Goetzea_elegans	2977444	206322	6.9	335	299	298	266	186	115	0	1	6	136	162	0	0	151116
Grammosolen_dixonii	2898540	170545	5.9	345	333	332	317	266	198	0	21	48	104	228	0	0	193440
Henoonia_myrtifolia	1625125	93568	5.8	328	264	263	228	152	77	0	3	5	117	146	0	0	124983
Heteranthia_decipiens	2548029	24983	1	302	189	187	136	68	31	0	0	1	103	84	0	0	71940
Hyoscyamus_albus	2085304	95686	4.6	324	238	238	202	121	65	0	2	11	103	135	0	0	106869
Iochroma_cyaneum	10854096	58253	0.5	322	177	177	173	170	163	0	3	5	158	19	0	0	132585
Jaborosa_volkmannii	3461026	103529	3	325	228	227	178	111	64	0	0	5	120	107	0	0	96018
Jaltomata_bicolor	3142340	184888	5.9	335	287	285	256	182	111	0	2	6	117	168	0	0	146136
Juanulloa_mexicana	4048604	79955	2	325	246	245	211	142	80	0	0	2	119	126	0	0	116955
Latua_pubiflora	2978627	45956	1.5	317	194	189	160	93	48	0	1	1	102	87	0	0	85284
Leptoglossis_schwenckioides	5067601	183101	3.6	332	297	295	261	190	111	0	0	3	138	157	0	0	149133
Leucophysalis_nana	15703502	67662	0.4	340	262	262	261	253	236	0	1	1	225	37	0	0	189135
Lycianthes_lycioides	3587231	203406	5.7	334	308	306	282	201	123	0	3	6	134	172	0	0	157788
Lycianthes_lysimachioides	3720436	61990	1.7	320	223	222	176	106	54	0	0	0	103	119	0	0	92367
Lycium_barbarum	11689048	57118	0.5	346	257	257	256	248	232	0	3	6	218	39	0	0	193011
Mandragora_turcomanica	3504273	232208	6.6	342	305	304	278	215	121	0	5	8	119	185	0	0	160086
Markea_purpurea	2929071	75436	2.6	323	238	236	202	129	79	0	0	0	110	126	0	0	110487
Merinthopodium_neuranthum	2937386	61252	2.1	327	225	223	179	110	62	0	0	1	116	107	0	0	97521
Metternichia_princeps	5149831	323828	6.3	343	319	318	298	228	143	0	7	12	135	183	0	0	173184
Nectouxia_formosa	2520421	101488	4	334	266	264	227	151	85	0	1	1	119	145	0	0	126084
Nicandra_physalodes	3543851	194510	5.5	340	303	303	268	213	139	0	1	2	131	172	0	0	161493
Nierembergia_calycina	4555208	150938	3.3	333	284	284	237	163	100	0	0	1	131	153	0	0	136623
Nolana_platyphylla	4045151	91962	2.3	331	271	267	229	158	88	0	0	2	120	147	0	0	128139
Nothocestrum_latifolium	5058924	243312	4.8	339	295	293	262	191	119	0	8	25	116	177	0	0	149862
Oryctes_nevadensis	4711608	47419	1	316	189	189	143	77	39	0	0	1	96	93	0	0	75189
Pantacantha_ameghinoi	2707831	37945	1.4	300	165	164	131	72	38	0	2	2	87	77	0	0	71358
Petunia_inflata	6717791	187426	2.8	336	300	298	276	212	124	0	2	7	118	180	0	0	160575
Physaliastrum_heterophyllum	2914790	36543	1.3	305	172	171	137	76	40	0	1	3	90	81	0	0	74187
Physalis_melanocystis	2735643	5918	0.2	230	34	33	16	4	1	0	0	0	28	5	0	0	6783
Physalis_peruviana	3723363	75256	2	319	236	236	189	130	70	0	1	4	117	119	0	0	105798
Physochlaina_orientalis	2335540	120407	5.2	330	272	269	242	166	95	0	7	9	112	157	0	0	133878
Plowmania_nyctaginoides	3301184	71694	2.2	322	240	237	183	114	64	0	0	0	124	113	0	0	100209
Poortmannia_speciosa	4510819	90177	2	331	250	249	218	144	84	0	0	0	108	141	0	0	117183
Protoschwenkia_mandonii	3300849	67281	2	323	222	221	178	120	63	0	1	2	117	104	0	0	100401
Przewalskia_tangutica	3241970	77716	2.4	321	246	243	208	144	79	0	5	8	109	134	0	0	116544
Quincula_lobata	3570594	56191	1.6	324	210	206	168	105	54	0	1	1	108	98	0	0	91473
Reyesia_chilensis	2333916	69145	3	338	305	303	280	211	124	0	1	2	108	195	0	0	159609
Salpichroa_microloba	1735668	56175	3.2	301	173	172	133	82	41	0	0	2	102	70	0	0	73155
Salpiglossis_sinuata	3057890	138495	4.5	330	264	262	226	157	92	0	4	6	96	166	0	0	130026
Saracha_punctata	3067393	90568	3	324	232	230	189	134	82	0	0	2	110	120	0	0	112860
Schizanthus_grahamii	2742384	137091	5	333	281	279	250	176	103	0	2	4	136	143	0	0	142875
Schraderanthus_viscosus	3070959	22363	0.7	265	84	84	46	16	6	0	1	0	61	23	0	0	23292
Schultesianthus_coriaceus	1922728	95255	5	329	247	246	215	155	103	0	0	1	113	133	0	0	124230
Schwenckia_americana	4839019	59212	1.2	314	222	217	174	113	49	0	1	1	122	95	0	0	95652
Sclerophylax_spinescens	2765832	83842	3	323	254	250	215	140	75	0	0	1	112	138	0	0	119454
Scopolia_carniolica	2255789	122266	5.4	325	256	255	222	155	94	0	11	14	112	143	0	0	128271
Sessea_stipulata	3481190	29494	0.8	281	125	124	95	55	26	0	0	1	77	47	0	0	51738
Solandra_longiflora	3308814	135528	4.1	331	273	270	226	156	99	0	0	2	132	138	0	0	130359
Solanum_anomalostemon	2278813	162395	7.1	336	281	278	246	192	123	0	2	5	121	157	0	0	149145
Solanum_clivorum	3699979	233170	6.3	343	303	299	279	210	132	0	3	6	127	172	0	0	163050
Solanum_cochoae	4362226	275937	6.3	344	304	302	276	205	134	0	0	4	124	178	0	0	161067
Solanum_dimorphandrum	4773901	111388	2.3	328	243	241	202	140	77	0	0	1	113	128	0	0	115611
Solanum_laciniatum	2104318	154552	7.3	338	285	283	256	182	120	0	6	17	99	184	0	0	148410
Solanum_pachyandrum	2117157	111476	5.3	329	266	266	227	162	97	0	2	3	135	131	0	0	130551
Solanum_paposanum	4055671	267433	6.6	344	310	310	292	217	144	0	3	6	130	180	0	0	167118
Solanum_trisectum	4517479	691330	15.3	347	319	318	303	249	169	0	19	37	106	212	0	0	188826
Solanum_valdiviense	4910857	627844	12.8	348	327	326	315	261	183	0	4	8	128	198	0	0	195591
Streptosolen_jamesonii	2748345	34676	1.3	298	169	165	126	73	38	0	0	2	97	68	0	0	69018
Symonanthus_bancroftii	3954777	63966	1.6	323	224	220	174	106	45	0	5	5	115	105	0	0	92532
Trianaea_nobilis	2760749	118477	4.3	334	275	273	235	170	103	0	0	2	115	158	0	0	132903
Trompettia_cardenasiana	4624314	48464	1	342	303	301	267	208	129	0	2	8	129	172	0	0	159399
Trozelia_umbellata	3430724	102123	3	326	256	253	219	145	90	0	0	7	107	146	0	0	124470
Tsoala_tubiflora	4335241	87005	2	333	262	258	217	137	71	0	1	2	133	125	0	0	117729
Tubocapsicum_anomalum	2689203	79596	3	318	199	198	163	98	56	0	4	9	99	99	0	0	87165
Tzeltalia_amphitricha	3570765	102537	2.9	306	200	197	150	108	52	0	0	1	107	90	0	0	87336
Vassobia_breviflora	15058010	46385	0.3	341	210	209	209	208	204	0	7	9	183	26	0	0	159702
Vestia_foetida	4577336	13693	0.3	317	199	198	159	99	47	0	2	2	109	89	0	0	84819
Withania_somnifera	2702061	81089	3	347	310	309	287	216	132	0	8	27	100	209	0	0	162912
Witheringia_solanacea	3566766	32533	0.9	317	195	194	151	88	52	0	1	2	105	89	0	0	84888
Atropa_bella-donna	8224978	74579	0.9	348	311	311	309	290	275	0	19	31	263	48	0	0	206205
Brugmansia_suaveolens	7756264	24803	0.3	344	188	188	187	187	184	0	4	4	178	10	0	0	142311
Calibrachoa_ovalifolia	17934750	68039	0.4	345	313	313	312	309	298	0	3	3	268	45	0	0	231609
Cataracta_microphysa	2082149	42024	2	312	198	195	159	93	45	0	1	3	107	88	0	0	86697
Datura_stramonium	16959099	141697	0.8	349	291	290	290	290	281	0	2	3	262	28	0	0	220875
Duboisia_sp.	2467014	47244	1.9	317	223	222	178	121	62	0	5	10	108	114	0	0	97740
Fabiana_australis	2633987	89856	3.4	327	266	263	222	160	84	0	1	2	123	140	0	0	128763
Hawkesiophyton_ulei	2209439	29171	1.3	298	126	125	100	56	26	0	0	0	70	55	0	0	53691
Hunzikeria_texana	17476946	85005	0.5	348	333	333	333	332	321	0	12	19	290	43	0	0	254820
Nicotiana_excelsior	3037673	802422	26.4	346	339	338	334	309	262	0	62	169	130	208	0	0	229560
